# Broad transcriptomic dysregulation across the cerebral cortex in ASD

**DOI:** 10.1101/2020.12.17.423129

**Authors:** Jillian R. Haney, Brie Wamsley, George T. Chen, Sepideh Parhami, Prashant S. Emani, Nathan Chang, Gil D. Hoftman, Diego de Alba, Gaurav Kale, Gokul Ramaswami, Christopher L. Hartl, Ting Jin, Daifeng Wang, Jing Ou, Ye Emily Wu, Neelroop N. Parikshak, Vivek Swarup, T. Grant Belgard, Mark Gerstein, Bogdan Pasaniuc, Michael J. Gandal, Daniel H. Geschwind

## Abstract

Classically, psychiatric disorders have been considered to lack defining pathology, but recent work has demonstrated consistent disruption at the molecular level, characterized by transcriptomic and epigenetic alterations.^1–3^ In ASD, upregulation of microglial, astrocyte, and immune signaling genes, downregulation of specific synaptic genes, and attenuation of regional gene expression differences are observed.^1,2,4–6^ However, whether these changes are limited to the cortical association areas profiled is unknown. Here, we perform RNA-sequencing (RNA-seq) on 725 brain samples spanning 11 distinct cortical areas in 112 ASD cases and neurotypical controls. We identify substantially more genes and isoforms that differentiate ASD from controls than previously observed. These alterations are pervasive and cortex-wide, but vary in magnitude across regions, roughly showing an anterior to posterior gradient, with the strongest signal in visual cortex, followed by parietal cortex and the temporal lobe. We find a notable enrichment of ASD genetic risk variants among cortex-wide downregulated synaptic plasticity genes and upregulated protein folding gene isoforms. Finally, using snRNA-seq, we determine that regional variation in the magnitude of transcriptomic dysregulation reflects changes in cellular proportion and cell-type-specific gene expression, particularly impacting L3/4 excitatory neurons. These results highlight widespread, genetically-driven neuronal dysfunction as a major component of ASD pathology in the cerebral cortex, extending beyond association cortices to involve primary sensory regions.
