## Supplementary Methods, Supplementary Tables, and Supplementary References for "Broad transcriptomic dysregulation across the cerebral cortex in ASD": SupplementaryTable2.xlsx

### Sheet: Voineagu_Parikshak_byRegion
Module_Eigengene	Region	FDR	Beta	SE	Signed_log10_FDR	Permutation_Pvalue
Parik_M4	BA9	0.0585	-0.0156	0.00715	-1.23	NA
Parik_M9	BA9	0.115	0.00987	0.006	0.939	NA
Parik_M10	BA9	0.0619	-0.0129	0.00649	-1.21	NA
Parik_M16	BA9	0.0459	-0.0173	0.00723	-1.34	NA
Parik_M19	BA9	0.00301	0.0186	0.0052	2.52	0.83842
Parik_M20	BA9	0.872	0.000768	0.00476	0.0595	NA
Voin_M12	BA9	0.0619	-0.0149	0.00735	-1.21	NA
Voin_M16	BA9	0.0129	0.0164	0.00555	1.89	NA
Parik_M4	BA44_45	0.259	-0.0127	0.00904	-0.587	NA
Parik_M9	BA44_45	0.0861	0.0163	0.00759	1.06	NA
Parik_M10	BA44_45	0.341	-0.00855	0.00821	-0.467	NA
Parik_M16	BA44_45	0.241	-0.0142	0.00915	-0.618	NA
Parik_M19	BA44_45	0.00183	0.0244	0.00658	2.74	0.23178
Parik_M20	BA44_45	0.384	0.00525	0.00603	0.416	NA
Voin_M12	BA44_45	0.325	-0.0109	0.0093	-0.488	NA
Voin_M16	BA44_45	0.00687	0.0221	0.00703	2.16	NA
Parik_M4	BA24	0.183	-0.0128	0.00912	-0.738	NA
Parik_M9	BA24	0.157	0.012	0.00766	0.804	NA
Parik_M10	BA24	0.117	-0.0149	0.00829	-0.932	NA
Parik_M16	BA24	0.113	-0.0188	0.00923	-0.947	NA
Parik_M19	BA24	0.0565	0.0163	0.00664	1.25	NA
Parik_M20	BA24	0.834	-0.00127	0.00608	-0.0788	NA
Voin_M12	BA24	0.117	-0.0172	0.00938	-0.932	NA
Voin_M16	BA24	0.0565	0.0186	0.00709	1.25	NA
Parik_M4	BA4_6	0.165	-0.0132	0.00859	-0.783	NA
Parik_M9	BA4_6	0.0173	0.0197	0.00721	1.76	0.26837
Parik_M10	BA4_6	0.292	-0.00887	0.0078	-0.535	NA
Parik_M16	BA4_6	0.12	-0.0164	0.00869	-0.921	NA
Parik_M19	BA4_6	0.00101	0.0239	0.00625	3	0.18168
Parik_M20	BA4_6	0.947	-0.00038	0.00572	-0.0237	NA
Voin_M12	BA4_6	0.165	-0.0137	0.00883	-0.783	NA
Voin_M16	BA4_6	0.00101	0.0245	0.00667	3	NA
Parik_M4	BA38	0.0129	-0.0248	0.00932	-1.89	0.16778
Parik_M9	BA38	0.0129	0.0215	0.00782	1.89	0.11509
Parik_M10	BA38	0.0439	-0.0175	0.00846	-1.36	0.32507
Parik_M16	BA38	0.0129	-0.0255	0.00942	-1.89	0.18148
Parik_M19	BA38	0.0129	0.0199	0.00678	1.89	0.38766
Parik_M20	BA38	0.208	0.00782	0.00621	0.682	NA
Voin_M12	BA38	0.0312	-0.0218	0.00958	-1.51	NA
Voin_M16	BA38	0.0129	0.0224	0.00724	1.89	NA
Parik_M4	BA20_37	0.22	-0.0116	0.00888	-0.658	NA
Parik_M9	BA20_37	0.209	0.012	0.00745	0.68	NA
Parik_M10	BA20_37	0.209	-0.0122	0.00806	-0.68	NA
Parik_M16	BA20_37	0.209	-0.0144	0.00898	-0.68	NA
Parik_M19	BA20_37	0.196	0.0127	0.00646	0.708	NA
Parik_M20	BA20_37	0.751	0.00188	0.00592	0.124	NA
Voin_M12	BA20_37	0.22	-0.0124	0.00913	-0.658	NA
Voin_M16	BA20_37	0.196	0.0153	0.0069	0.708	NA
Parik_M4	BA41_42_22	0.000737	-0.0267	0.00742	-3.13	0.11109
Parik_M9	BA41_42_22	0.0166	0.0153	0.00623	1.78	0.61284
Parik_M10	BA41_42_22	0.000737	-0.0234	0.00674	-3.13	0.057994
Parik_M16	BA41_42_22	0.000737	-0.0262	0.00751	-3.13	0.13209
Parik_M19	BA41_42_22	0.000438	0.0219	0.0054	3.36	0.36556
Parik_M20	BA41_42_22	0.458	0.00367	0.00494	0.339	NA
Voin_M12	BA41_42_22	0.000737	-0.027	0.00763	-3.13	NA
Voin_M16	BA41_42_22	0.000438	0.0224	0.00576	3.36	NA
Parik_M4	BA3_1_2_5	0.00794	-0.0249	0.00862	-2.1	0.22478
Parik_M9	BA3_1_2_5	0.0274	0.0164	0.00724	1.56	0.38356
Parik_M10	BA3_1_2_5	0.0115	-0.0206	0.00783	-1.94	0.24738
Parik_M16	BA3_1_2_5	0.00542	-0.0275	0.00872	-2.27	0.19988
Parik_M19	BA3_1_2_5	0.00542	0.0194	0.00627	2.27	0.48325
Parik_M20	BA3_1_2_5	0.912	-0.000635	0.00574	-0.04	NA
Voin_M12	BA3_1_2_5	0.00846	-0.0248	0.00886	-2.07	NA
Voin_M16	BA3_1_2_5	0.00542	0.0222	0.0067	2.27	NA
Parik_M4	BA7	0.00461	-0.0247	0.00827	-2.34	0.27457
Parik_M9	BA7	0.000999	0.0248	0.00695	3	0.057694
Parik_M10	BA7	0.00455	-0.023	0.00752	-2.34	0.21238
Parik_M16	BA7	0.00511	-0.0243	0.00837	-2.29	0.31187
Parik_M19	BA7	0.000152	0.0249	0.00602	3.82	0.22628
Parik_M20	BA7	0.0675	0.0101	0.00552	1.17	NA
Voin_M12	BA7	0.00544	-0.0241	0.00851	-2.26	NA
Voin_M16	BA7	7.32e-05	0.0287	0.00643	4.14	NA
Parik_M4	BA39_40	0.0158	-0.0215	0.00832	-1.8	0.38966
Parik_M9	BA39_40	0.00663	0.0221	0.00699	2.18	0.21178
Parik_M10	BA39_40	0.0154	-0.0202	0.00756	-1.81	0.32407
Parik_M16	BA39_40	0.017	-0.0205	0.00842	-1.77	0.45265
Parik_M19	BA39_40	0.00888	0.0178	0.00606	2.05	0.69713
Parik_M20	BA39_40	0.247	0.00642	0.00555	0.607	NA
Voin_M12	BA39_40	0.0158	-0.0216	0.00856	-1.8	NA
Voin_M16	BA39_40	0.00121	0.0246	0.00647	2.92	NA
Parik_M4	BA17	0.000214	-0.0327	0.00855	-3.67	0.014299
Parik_M9	BA17	0.000151	0.0287	0.00718	3.82	0.0030997
Parik_M10	BA17	0.000151	-0.0309	0.00777	-3.82	0.0067993
Parik_M16	BA17	0.00214	-0.0267	0.00865	-2.67	0.09879
Parik_M19	BA17	8.2e-05	0.0267	0.00622	4.09	0.041496
Parik_M20	BA17	0.000214	0.0216	0.0057	3.67	0
Voin_M12	BA17	0.000923	-0.0296	0.0088	-3.03	NA
Voin_M16	BA17	2.23e-05	0.0314	0.00665	4.65	NA

### Sheet: ASD_DEGene_Regional_Permutation
Region	Number_DE_Genes	Permutation_Pvalue
BA9	409	0.19308
BA24	0	0.38556
BA44.45	28	0.73273
BA4.6	211	0.89561
BA3.1.2.5	45	0.71773
BA7	1330	0.78072
BA39.40	201	0.84662
BA17	3264	0.0066993
BA41.42.22	2733	0.14899
BA20.37	0	0.37676
BA38	51	0.92901

### Sheet: ASD_DE_Regional_Overlap
Region1	Region2	GenomicFeature	Overlap	Region1_Distinct	Region2_Distinct	Region2_Slope	Region2_Slope_95_CI
Whole_Cortex	BA9	Gene	399	3824	10	0.874	[0.752,1.06]
Whole_Cortex	BA44_45	Gene	28	4195	0	1.03	[0.931,1.36]
Whole_Cortex	BA24	Gene	0	0	0	1.02	[0.885,1.35]
Whole_Cortex	BA4_6	Gene	195	4028	16	1.13	[0.997,1.42]
Whole_Cortex	BA38	Gene	45	4178	6	1.04	[0.896,1.49]
Whole_Cortex	BA20_37	Gene	0	0	0	0.848	[0.739,1.17]
Whole_Cortex	BA41_42_22	Gene	2206	2017	527	1.08	[0.9,1.37]
Whole_Cortex	BA3_1_2_5	Gene	42	4181	3	1.08	[0.901,1.4]
Whole_Cortex	BA7	Gene	1241	2982	89	1.21	[0.984,1.5]
Whole_Cortex	BA39_40	Gene	212	4011	8	1.04	[0.937,1.28]
Whole_Cortex	BA17	Gene	1918	2305	1346	1.38	[1.2,1.72]
BA9	BA44_45	Gene	13	396	15
BA9	BA24	Gene	0	0	0
BA9	BA4_6	Gene	97	312	114
BA9	BA38	Gene	23	386	28
BA9	BA20_37	Gene	0	0	0
BA9	BA41_42_22	Gene	307	102	2426
BA9	BA3_1_2_5	Gene	23	386	22
BA9	BA7	Gene	249	160	1081
BA9	BA39_40	Gene	81	328	139
BA9	BA17	Gene	252	157	3012
BA44_45	BA24	Gene	0	0	0
BA44_45	BA4_6	Gene	14	14	197
BA44_45	BA38	Gene	3	25	48
BA44_45	BA20_37	Gene	0	0	0
BA44_45	BA41_42_22	Gene	18	10	2715
BA44_45	BA3_1_2_5	Gene	5	23	40
BA44_45	BA7	Gene	22	6	1308
BA44_45	BA39_40	Gene	7	21	213
BA44_45	BA17	Gene	21	7	3243
BA24	BA4_6	Gene	0	0	0
BA24	BA38	Gene	0	0	0
BA24	BA20_37	Gene	0	0	0
BA24	BA41_42_22	Gene	0	0	0
BA24	BA3_1_2_5	Gene	0	0	0
BA24	BA7	Gene	0	0	0
BA24	BA39_40	Gene	0	0	0
BA24	BA17	Gene	0	0	0
BA4_6	BA38	Gene	9	202	42
BA4_6	BA20_37	Gene	0	0	0
BA4_6	BA41_42_22	Gene	148	63	2585
BA4_6	BA3_1_2_5	Gene	17	194	28
BA4_6	BA7	Gene	140	71	1190
BA4_6	BA39_40	Gene	40	171	180
BA4_6	BA17	Gene	119	92	3145
BA38	BA20_37	Gene	0	0	0
BA38	BA41_42_22	Gene	26	25	2707
BA38	BA3_1_2_5	Gene	5	46	40
BA38	BA7	Gene	21	30	1309
BA38	BA39_40	Gene	7	44	213
BA38	BA17	Gene	16	35	3248
BA20_37	BA41_42_22	Gene	0	0	0
BA20_37	BA3_1_2_5	Gene	0	0	0
BA20_37	BA7	Gene	0	0	0
BA20_37	BA39_40	Gene	0	0	0
BA20_37	BA17	Gene	0	0	0
BA41_42_22	BA3_1_2_5	Gene	33	2700	12
BA41_42_22	BA7	Gene	892	1841	438
BA41_42_22	BA39_40	Gene	175	2558	45
BA41_42_22	BA17	Gene	1292	1441	1972
BA3_1_2_5	BA7	Gene	33	12	1297
BA3_1_2_5	BA39_40	Gene	10	35	210
BA3_1_2_5	BA17	Gene	28	17	3236
BA7	BA39_40	Gene	153	1177	67
BA7	BA17	Gene	835	495	2429
BA39_40	BA17	Gene	175	45	3089
Whole_Cortex	BA9	Isoform	109	9365	8
Whole_Cortex	BA44_45	Isoform	3	9471	0
Whole_Cortex	BA24	Isoform	4	9470	0
Whole_Cortex	BA4_6	Isoform	388	9086	60
Whole_Cortex	BA38	Isoform	2	9472	1
Whole_Cortex	BA20_37	Isoform	0	0	0
Whole_Cortex	BA41_42_22	Isoform	886	8588	143
Whole_Cortex	BA3_1_2_5	Isoform	26	9448	11
Whole_Cortex	BA7	Isoform	1037	8437	134
Whole_Cortex	BA39_40	Isoform	0	0	0
Whole_Cortex	BA17	Isoform	736	8738	434
BA9	BA44_45	Isoform	0	0	0
BA9	BA24	Isoform	0	0	0
BA9	BA4_6	Isoform	34	83	414
BA9	BA38	Isoform	1	116	2
BA9	BA20_37	Isoform	0	0	0
BA9	BA41_42_22	Isoform	43	74	986
BA9	BA3_1_2_5	Isoform	1	116	36
BA9	BA7	Isoform	42	75	1129
BA9	BA39_40	Isoform	0	0	0
BA9	BA17	Isoform	38	79	1132
BA44_45	BA24	Isoform	0	0	0
BA44_45	BA4_6	Isoform	0	0	0
BA44_45	BA38	Isoform	0	0	0
BA44_45	BA20_37	Isoform	0	0	0
BA44_45	BA41_42_22	Isoform	0	0	0
BA44_45	BA3_1_2_5	Isoform	0	0	0
BA44_45	BA7	Isoform	0	0	0
BA44_45	BA39_40	Isoform	0	0	0
BA44_45	BA17	Isoform	0	0	0
BA24	BA4_6	Isoform	2	2	446
BA24	BA38	Isoform	0	0	0
BA24	BA20_37	Isoform	0	0	0
BA24	BA41_42_22	Isoform	1	3	1028
BA24	BA3_1_2_5	Isoform	0	0	0
BA24	BA7	Isoform	2	2	1169
BA24	BA39_40	Isoform	0	0	0
BA24	BA17	Isoform	0	0	0
BA4_6	BA38	Isoform	1	447	2
BA4_6	BA20_37	Isoform	0	0	0
BA4_6	BA41_42_22	Isoform	91	357	938
BA4_6	BA3_1_2_5	Isoform	2	446	35
BA4_6	BA7	Isoform	125	323	1046
BA4_6	BA39_40	Isoform	0	0	0
BA4_6	BA17	Isoform	63	385	1107
BA38	BA20_37	Isoform	0	0	0
BA38	BA41_42_22	Isoform	0	0	0
BA38	BA3_1_2_5	Isoform	0	0	0
BA38	BA7	Isoform	0	0	0
BA38	BA39_40	Isoform	0	0	0
BA38	BA17	Isoform	0	0	0
BA20_37	BA41_42_22	Isoform	0	0	0
BA20_37	BA3_1_2_5	Isoform	0	0	0
BA20_37	BA7	Isoform	0	0	0
BA20_37	BA39_40	Isoform	0	0	0
BA20_37	BA17	Isoform	0	0	0
BA41_42_22	BA3_1_2_5	Isoform	1	1028	36
BA41_42_22	BA7	Isoform	233	796	938
BA41_42_22	BA39_40	Isoform	0	0	0
BA41_42_22	BA17	Isoform	174	855	996
BA3_1_2_5	BA7	Isoform	4	33	1167
BA3_1_2_5	BA39_40	Isoform	0	0	0
BA3_1_2_5	BA17	Isoform	2	35	1168
BA7	BA39_40	Isoform	0	0	0
BA7	BA17	Isoform	203	968	967
BA39_40	BA17	Isoform	0	0	0

### Sheet: ASD_DE_GeneIsoform_Overlap
Region	Feature	Relationship	Count
Whole_Cortex	Gene	Overlap	3650
Whole_Cortex	Gene	Distinct	573
Whole_Cortex	Isoform	Distinct	3718
Whole_Cortex	Isoform	Overlap	5756
BA9	Gene	Overlap	90
BA9	Gene	Distinct	319
BA9	Isoform	Distinct	21
BA9	Isoform	Overlap	96
BA7	Gene	Overlap	650
BA7	Gene	Distinct	680
BA7	Isoform	Distinct	448
BA7	Isoform	Overlap	723
BA44_45	Gene	Overlap	1
BA44_45	Gene	Distinct	27
BA44_45	Isoform	Distinct	2
BA44_45	Isoform	Overlap	1
BA41_42_22	Gene	Overlap	819
BA41_42_22	Gene	Distinct	1914
BA41_42_22	Isoform	Distinct	129
BA41_42_22	Isoform	Overlap	900
BA4_6	Gene	Overlap	108
BA4_6	Gene	Distinct	103
BA4_6	Isoform	Distinct	320
BA4_6	Isoform	Overlap	128
BA39_40	Gene	Overlap	NA
BA39_40	Gene	Distinct	220
BA39_40	Isoform	Distinct	NA
BA39_40	Isoform	Overlap	NA
BA38	Gene	Overlap	1
BA38	Gene	Distinct	50
BA38	Isoform	Distinct	2
BA38	Isoform	Overlap	1
BA3_1_2_5	Gene	Overlap	6
BA3_1_2_5	Gene	Distinct	39
BA3_1_2_5	Isoform	Distinct	31
BA3_1_2_5	Isoform	Overlap	6
BA24	Gene	Overlap	NA
BA24	Gene	Distinct	NA
BA24	Isoform	Distinct	4
BA24	Isoform	Overlap	NA
BA20_37	Gene	Overlap	NA
BA20_37	Gene	Distinct	NA
BA20_37	Isoform	Distinct	NA
BA20_37	Isoform	Overlap	NA
BA17	Gene	Overlap	854
BA17	Gene	Distinct	2410
BA17	Isoform	Distinct	214
BA17	Isoform	Overlap	956

### Sheet: ASD_dup15q_DE_Overlap
Diagnosis	GeneIso	DistinctInt	Count	Region
ASD	Gene	Distinct	1460	Whole_Cortex
ASD	Isoform	Distinct	4486	Whole_Cortex
ASD	Gene	Overlap	2763	Whole_Cortex
ASD	Isoform	Overlap	4988	Whole_Cortex
dup15q	Gene	Distinct	2795	Whole_Cortex
dup15q	Isoform	Distinct	5729	Whole_Cortex
dup15q	Gene	Overlap	2763	Whole_Cortex
dup15q	Isoform	Overlap	4988	Whole_Cortex
ASD	Gene	Distinct	146	BA9
ASD	Isoform	Distinct	58	BA9
ASD	Gene	Overlap	263	BA9
ASD	Isoform	Overlap	59	BA9
dup15q	Gene	Distinct	2151	BA9
dup15q	Isoform	Distinct	2744	BA9
dup15q	Gene	Overlap	263	BA9
dup15q	Isoform	Overlap	59	BA9
ASD	Gene	Distinct	0	BA24
ASD	Isoform	Distinct	4	BA24
ASD	Gene	Overlap	0	BA24
ASD	Isoform	Overlap	0	BA24
dup15q	Gene	Distinct	263	BA24
dup15q	Isoform	Distinct	250	BA24
dup15q	Gene	Overlap	0	BA24
dup15q	Isoform	Overlap	0	BA24
ASD	Gene	Distinct	13	BA44_45
ASD	Isoform	Distinct	3	BA44_45
ASD	Gene	Overlap	15	BA44_45
ASD	Isoform	Overlap	0	BA44_45
dup15q	Gene	Distinct	368	BA44_45
dup15q	Isoform	Distinct	130	BA44_45
dup15q	Gene	Overlap	15	BA44_45
dup15q	Isoform	Overlap	0	BA44_45
ASD	Gene	Distinct	60	BA4_6
ASD	Isoform	Distinct	265	BA4_6
ASD	Gene	Overlap	151	BA4_6
ASD	Isoform	Overlap	183	BA4_6
dup15q	Gene	Distinct	2306	BA4_6
dup15q	Isoform	Distinct	2627	BA4_6
dup15q	Gene	Overlap	151	BA4_6
dup15q	Isoform	Overlap	183	BA4_6
ASD	Gene	Distinct	11	BA3_1_2_5
ASD	Isoform	Distinct	31	BA3_1_2_5
ASD	Gene	Overlap	34	BA3_1_2_5
ASD	Isoform	Overlap	6	BA3_1_2_5
dup15q	Gene	Distinct	2414	BA3_1_2_5
dup15q	Isoform	Distinct	1063	BA3_1_2_5
dup15q	Gene	Overlap	34	BA3_1_2_5
dup15q	Isoform	Overlap	6	BA3_1_2_5
ASD	Gene	Distinct	947	BA7
ASD	Isoform	Distinct	1153	BA7
ASD	Gene	Overlap	383	BA7
ASD	Isoform	Overlap	18	BA7
dup15q	Gene	Distinct	698	BA7
dup15q	Isoform	Distinct	146	BA7
dup15q	Gene	Overlap	383	BA7
dup15q	Isoform	Overlap	18	BA7
ASD	Gene	Distinct	79	BA39_40
ASD	Isoform	Distinct	0	BA39_40
ASD	Gene	Overlap	141	BA39_40
ASD	Isoform	Overlap	0	BA39_40
dup15q	Gene	Distinct	1440	BA39_40
dup15q	Isoform	Distinct	178	BA39_40
dup15q	Gene	Overlap	141	BA39_40
dup15q	Isoform	Overlap	0	BA39_40
ASD	Gene	Distinct	1026	BA17
ASD	Isoform	Distinct	649	BA17
ASD	Gene	Overlap	2238	BA17
ASD	Isoform	Overlap	521	BA17
dup15q	Gene	Distinct	2371	BA17
dup15q	Isoform	Distinct	1608	BA17
dup15q	Gene	Overlap	2238	BA17
dup15q	Isoform	Overlap	521	BA17
ASD	Gene	Distinct	1060	BA41_42_22
ASD	Isoform	Distinct	543	BA41_42_22
ASD	Gene	Overlap	1673	BA41_42_22
ASD	Isoform	Overlap	486	BA41_42_22
dup15q	Gene	Distinct	2305	BA41_42_22
dup15q	Isoform	Distinct	3204	BA41_42_22
dup15q	Gene	Overlap	1673	BA41_42_22
dup15q	Isoform	Overlap	486	BA41_42_22
ASD	Gene	Distinct	0	BA20_37
ASD	Isoform	Distinct	0	BA20_37
ASD	Gene	Overlap	0	BA20_37
ASD	Isoform	Overlap	0	BA20_37
dup15q	Gene	Distinct	1373	BA20_37
dup15q	Isoform	Distinct	628	BA20_37
dup15q	Gene	Overlap	0	BA20_37
dup15q	Isoform	Overlap	0	BA20_37
ASD	Gene	Distinct	47	BA38
ASD	Isoform	Distinct	3	BA38
ASD	Gene	Overlap	4	BA38
ASD	Isoform	Overlap	0	BA38
dup15q	Gene	Distinct	73	BA38
dup15q	Isoform	Distinct	66	BA38
dup15q	Gene	Overlap	4	BA38
dup15q	Isoform	Overlap	0	BA38
